# A single-cell transcriptomic atlas of sensory-dependent gene expression in developing mouse visual cortex

**DOI:** 10.1101/2024.06.25.600673

**Authors:** Andre M. Xavier, Qianyu Lin, Chris J. Kang, Lucas Cheadle

## Abstract

Sensory experience drives the refinement and maturation of neural circuits during postnatal brain development through molecular mechanisms that remain to be fully elucidated. One likely mechanism involves the sensory-dependent expression of genes that encode direct mediators of circuit remodeling within developing cells. However, while studies in adult systems have begun to uncover crucial roles for sensory-induced genes in modifying circuit connectivity, the gene programs induced by brain cells in response to sensory experience during development remain to be fully characterized. Here, we present a single-nucleus RNA-sequencing dataset describing the transcriptional responses of cells in mouse visual cortex to sensory deprivation or sensory stimulation during a developmental window when visual input is necessary for circuit refinement. We sequenced 118,529 individual nuclei across sixteen neuronal and non-neuronal cortical cell types isolated from control, sensory deprived, and sensory stimulated mice, identifying 1,268 unique sensory-induced genes within the developing brain. To demonstrate the utility of this resource, we compared the architecture and ontology of sensory-induced gene programs between cell types, annotated transcriptional induction and repression events based upon RNA velocity, and discovered Neurexin and Neuregulin signaling networks that underlie cell-cell interactions via *CellChat*. We find that excitatory neurons, especially layer 2/3 pyramidal neurons, are highly sensitive to sensory stimulation, and that the sensory-induced genes in these cells are poised to strengthen synapse-to-nucleus crosstalk by heightening protein serine/threonine kinase activity. Altogether, we expect this dataset to significantly broaden our understanding of the molecular mechanisms through which sensory experience shapes neural circuit wiring in the developing brain.
