## Supplemental Table 1 for "A single-cell transcriptomic atlas of sensory-dependent gene expression in developing mouse visual cortex"

Table 1. Numbers of each cell type included in the final dataset by condition.
	NR	LDR	LDR30m	LDR2h	LDR4h	LDR6h
Astrocytes	2232	812	851	1882	842	1705
Exc L2/3	6866	4284	3555	4196	4332	4249
Exc L4	6931	3723	2679	4648	3642	4412
Exc L5IT	1460	782	828	871	866	745
Exc L5NP	666	331	298	592	358	407
Exc L5PT	1046	554	577	643	727	526
Exc L6a	3522	2031	1701	2648	2131	2227
Exc L6b	220	143	92	130	182	97
Exc L6IT	2052	1140	950	1482	1320	1166
Inh Grin3a	584	325	259	416	276	358
Inh Npy	277	199	152	258	177	209
Inh Pval	1110	529	442	778	581	678
Inh Vip	378	258	168	250	146	252
Microglia	867	577	289	681	303	617
Oligodendrocytes	1752	939	633	1407	745	1288
OPCs	586	288	30	549	136	430
