## Supplemental Table 3 for "A single-cell transcriptomic atlas of sensory-dependent gene expression in developing mouse visual cortex"

Table 3. Genes identified as induced or repressed based upon RNA velocity.
Gene symbol	Cell type	Pattern
AC149090.1	ExcL23	induction
Ptprn	ExcL23	induction
Scg2	ExcL23	induction
Btg2	ExcL23	induction
Adora1	ExcL23	induction
Igfn1	ExcL23	induction
Rgs2	ExcL23	induction
Rgs4	ExcL23	induction
Atp1a2	ExcL23	induction
Bzw1	ExcL23	induction
Zdbf2	ExcL23	induction
Tmem198	ExcL23	induction
Inpp5d	ExcL23	induction
Ptgs2	ExcL23	induction
Cd34	ExcL23	induction
Ddx50	ExcL23	induction
Zfp365	ExcL23	induction
Cbarp	ExcL23	induction
Slc25a3	ExcL23	induction
Cpsf6	ExcL23	induction
Lemd3	ExcL23	induction
Pip4k2c	ExcL23	induction
P4ha1	ExcL23	induction
Arhgap45	ExcL23	induction
Atp5d	ExcL23	induction
Midn	ExcL23	induction
Gadd45b	ExcL23	induction
Txnrd1	ExcL23	induction
Dusp6	ExcL23	induction
Kitl	ExcL23	induction
Gls2	ExcL23	induction
Hspa4	ExcL23	induction
Ndel1	ExcL23	induction
Kdm6b	ExcL23	induction
Eif4a1	ExcL23	induction
Dusp14	ExcL23	induction
Cwc25	ExcL23	induction
Dusp3	ExcL23	induction
Usp36	ExcL23	induction
Wdr45b	ExcL23	induction
Cpeb4	ExcL23	induction
Ppp2ca	ExcL23	induction
Per1	ExcL23	induction
Thra	ExcL23	induction
A830036E02Rik	ExcL23	induction
Rundc1	ExcL23	induction
Arl4d	ExcL23	induction
Baiap2	ExcL23	induction
Ifrd1	ExcL23	induction
Fbxo33	ExcL23	induction
Hsp90aa1	ExcL23	induction
Ckb	ExcL23	induction
Tmem179	ExcL23	induction
Fos	ExcL23	induction
Nrn1	ExcL23	induction
Ube2ql1	ExcL23	induction
Nr2f1	ExcL23	induction
Hmgcr	ExcL23	induction
Fst	ExcL23	induction
Brd9	ExcL23	induction
Pcsk1	ExcL23	induction
Lysmd3	ExcL23	induction
Nefm	ExcL23	induction
Nefl	ExcL23	induction
Tpt1	ExcL23	induction
Ndfip2	ExcL23	induction
Dnajc21	ExcL23	induction
Pou6f1	ExcL23	induction
Golph3	ExcL23	induction
Pfkm	ExcL23	induction
Grasp	ExcL23	induction
Nr4a1	ExcL23	induction
Txndc11	ExcL23	induction
Plcxd2	ExcL23	induction
Nrip1	ExcL23	induction
Aifm3	ExcL23	induction
Ephb3	ExcL23	induction
Tfrc	ExcL23	induction
Kpna1	ExcL23	induction
Dcbld2	ExcL23	induction
Rhot2	ExcL23	induction
Sik1	ExcL23	induction
Stk19	ExcL23	induction
Cdc42ep3	ExcL23	induction
Gnl1	ExcL23	induction
Gm26917	ExcL23	induction
Syt4	ExcL23	induction
Nrep	ExcL23	induction
Etf1	ExcL23	induction
Csf1r	ExcL23	induction
Csnk1a1	ExcL23	induction
Npas4	ExcL23	induction
Rorb	ExcL23	induction
Sptbn2	ExcL23	induction
Sf1	ExcL23	induction
Syt7	ExcL23	induction
Minpp1	ExcL23	induction
Ina	ExcL23	induction
Cry2	ExcL23	induction
Necab3	ExcL23	induction
Cbln4	ExcL23	induction
Pmepa1	ExcL23	induction
Stmn3	ExcL23	induction
Arl5b	ExcL23	induction
Rif1	ExcL23	induction
Gm13629	ExcL23	induction
Slc1a2	ExcL23	induction
Bdnf	ExcL23	induction
Mertk	ExcL23	induction
Chgb	ExcL23	induction
Dlgap4	ExcL23	induction
Ywhab	ExcL23	induction
Setd7	ExcL23	induction
Siah2	ExcL23	induction
Adam15	ExcL23	induction
Ciart	ExcL23	induction
Atp1a1	ExcL23	induction
Ntng1	ExcL23	induction
Ccn1	ExcL23	induction
Prkacb	ExcL23	induction
Skil	ExcL23	induction
Tiparp	ExcL23	induction
Map9	ExcL23	induction
Mcl1	ExcL23	induction
Taf13	ExcL23	induction
Pdp1	ExcL23	induction
Tmem245	ExcL23	induction
Frrs1l	ExcL23	induction
Whrn	ExcL23	induction
Plk3	ExcL23	induction
Szt2	ExcL23	induction
Ptpru	ExcL23	induction
Efhd2	ExcL23	induction
Dnajb5	ExcL23	induction
Nr4a3	ExcL23	induction
Rnf20	ExcL23	induction
Nrd1	ExcL23	induction
Rims3	ExcL23	induction
Epha10	ExcL23	induction
Stk40	ExcL23	induction
Rcc2	ExcL23	induction
Chd5	ExcL23	induction
Cdk11b	ExcL23	induction
Rheb	ExcL23	induction
Lgi2	ExcL23	induction
Grk3	ExcL23	induction
Cabp1	ExcL23	induction
Atp2a2	ExcL23	induction
Ywhag	ExcL23	induction
Actb	ExcL23	induction
Hsph1	ExcL23	induction
Fosl2	ExcL23	induction
Parm1	ExcL23	induction
Cds1	ExcL23	induction
Ephx4	ExcL23	induction
Btbd8	ExcL23	induction
Por	ExcL23	induction
Nptx2	ExcL23	induction
Kdm7a	ExcL23	induction
Tet3	ExcL23	induction
Cnbp	ExcL23	induction
Clstn3	ExcL23	induction
Ccnd2	ExcL23	induction
Gpr19	ExcL23	induction
Mest	ExcL23	induction
Peg3	ExcL23	induction
Fosb	ExcL23	induction
Pvr	ExcL23	induction
Erf	ExcL23	induction
Chd2	ExcL23	induction
Nrip3	ExcL23	induction
Oat	ExcL23	induction
Numbl	ExcL23	induction
Fbl	ExcL23	induction
Pak1	ExcL23	induction
Lonrf1	ExcL23	induction
Ing2	ExcL23	induction
Zfp869	ExcL23	induction
Smad1	ExcL23	induction
Smarca5	ExcL23	induction
Atp6v0d1	ExcL23	induction
Ccsap	ExcL23	induction
Arhgef7	ExcL23	induction
Plpbp	ExcL23	induction
Saraf	ExcL23	induction
Dnajb1	ExcL23	induction
Gpt2	ExcL23	induction
Cx3cl1	ExcL23	induction
Zfhx3	ExcL23	induction
Tsnax	ExcL23	induction
Nrp1	ExcL23	induction
Dpy19l1	ExcL23	induction
AI593442	ExcL23	induction
Ubl5	ExcL23	induction
Igsf9b	ExcL23	induction
Hspa8	ExcL23	induction
Anp32a	ExcL23	induction
Arpp19	ExcL23	induction
Rassf1	ExcL23	induction
Usp19	ExcL23	induction
Trak1	ExcL23	induction
Prkx	ExcL23	induction
Sat1	ExcL23	induction
Ddx3y	ExcL23	induction
Ikzf2	ExcL23	repression
Lypd1	ExcL23	repression
Cntnap5a	ExcL23	repression
Ptpn14	ExcL23	repression
Marcks	ExcL23	repression
Plk5	ExcL23	repression
Timp2	ExcL23	repression
Col23a1	ExcL23	repression
Arhgef28	ExcL23	repression
Ccn3	ExcL23	repression
Celf4	ExcL23	repression
Wnt4	ExcL23	repression
Rilpl1	ExcL23	repression
Met	ExcL23	repression
Prkcg	ExcL23	repression
Necab2	ExcL23	repression
Cpne7	ExcL23	repression
Pygo1	ExcL23	repression
Tenm1	ExcL23	repression
Pgap1	ExcL23	induction
Ptprn	ExcL23	induction
Scg2	ExcL23	induction
Per2	ExcL23	induction
Btg2	ExcL23	induction
Nav1	ExcL23	induction
Rgs4	ExcL23	induction
R3hdm1	ExcL23	induction
Ptgs2	ExcL23	induction
Eprs	ExcL23	induction
Nudt4	ExcL23	induction
Trhde	ExcL23	induction
Egr2	ExcL23	induction
Midn	ExcL23	induction
Dot1l	ExcL23	induction
Gadd45b	ExcL23	induction
Pip5k1c	ExcL23	induction
Nt5dc3	ExcL23	induction
Nap1l1	ExcL23	induction
Kdm6b	ExcL23	induction
Dusp14	ExcL23	induction
Xpo1	ExcL23	induction
Camkk1	ExcL23	induction
Baiap2	ExcL23	induction
Ifrd1	ExcL23	induction
Baz1a	ExcL23	induction
Eml5	ExcL23	induction
Coch	ExcL23	induction
Frmd6	ExcL23	induction
Fos	ExcL23	induction
Cdk13	ExcL23	induction
Gm32036	ExcL23	induction
Map1b	ExcL23	induction
Inhba	ExcL23	induction
Gadd45g	ExcL23	induction
Pcsk1	ExcL23	induction
Enc1	ExcL23	induction
Nefm	ExcL23	induction
Spry2	ExcL23	induction
Nefl	ExcL23	induction
Egr3	ExcL23	induction
Myh9	ExcL23	induction
Cacng2	ExcL23	induction
Scube1	ExcL23	induction
Pou6f1	ExcL23	induction
Lrrk2	ExcL23	induction
Grasp	ExcL23	induction
2510009E07Rik	ExcL23	induction
Etv5	ExcL23	induction
Arhgap31	ExcL23	induction
Plcxd2	ExcL23	induction
Mas1	ExcL23	induction
Pim1	ExcL23	induction
Gm26917	ExcL23	induction
Egr1	ExcL23	induction
Csnk1a1	ExcL23	induction
D730045A05Rik	ExcL23	induction
Cbln2	ExcL23	induction
Npas4	ExcL23	induction
Malat1	ExcL23	induction
Rorb	ExcL23	induction
Sptbn2	ExcL23	induction
Fth1	ExcL23	induction
Hectd2	ExcL23	induction
Ina	ExcL23	induction
C1ql3	ExcL23	induction
Rnd3	ExcL23	induction
Dgkz	ExcL23	induction
Cbln4	ExcL23	induction
Slc1a2	ExcL23	induction
Bdnf	ExcL23	induction
Spred1	ExcL23	induction
Pak6	ExcL23	induction
Mertk	ExcL23	induction
Mrps26	ExcL23	induction
Epb41l1	ExcL23	induction
Dlgap4	ExcL23	induction
Ppp1r16b	ExcL23	induction
Npnt	ExcL23	induction
Ccn1	ExcL23	induction
Gm37229	ExcL23	induction
Tiparp	ExcL23	induction
Gm3764	ExcL23	induction
Igsf3	ExcL23	induction
Penk	ExcL23	induction
Tnc	ExcL23	induction
Map7d1	ExcL23	induction
Efhd2	ExcL23	induction
Disp3	ExcL23	induction
Tgfbr1	ExcL23	induction
Nrd1	ExcL23	induction
Rims3	ExcL23	induction
Hpcal4	ExcL23	induction
Epha10	ExcL23	induction
Stk40	ExcL23	induction
Rheb	ExcL23	induction
Arap2	ExcL23	induction
Prkg2	ExcL23	induction
Sgsm1	ExcL23	induction
Cabp1	ExcL23	induction
Rph3a	ExcL23	induction
Ncor2	ExcL23	induction
Pdgfa	ExcL23	induction
Actb	ExcL23	induction
Fosl2	ExcL23	induction
Galnt9	ExcL23	induction
Nptx2	ExcL23	induction
Kdm7a	ExcL23	induction
Osbpl3	ExcL23	induction
Tet3	ExcL23	induction
Clstn3	ExcL23	induction
Dennd5b	ExcL23	induction
Fosb	ExcL23	induction
Shank1	ExcL23	induction
Acan	ExcL23	induction
Mir9-3hg	ExcL23	induction
Gdpd5	ExcL23	induction
Rab6a	ExcL23	induction
Tacc1	ExcL23	induction
Junb	ExcL23	induction
Arhgef7	ExcL23	induction
Dnajb1	ExcL23	induction
Cacna1a	ExcL23	induction
Cx3cl1	ExcL23	induction
Slc9a5	ExcL23	induction
6430548M08Rik	ExcL23	induction
Dpy19l1	ExcL23	induction
Fam81a	ExcL23	induction
Scg3	ExcL23	induction
Igsf9b	ExcL23	induction
Hspa8	ExcL23	induction
Prkar2a	ExcL23	induction
AC149090.1	ExcL23	repression
Kdsr	ExcL23	repression
Atp2b4	ExcL23	repression
Atp1a2	ExcL23	repression
Vxn	ExcL23	repression
Cntnap5a	ExcL23	repression
Ptpn14	ExcL23	repression
Kif5a	ExcL23	repression
Spock2	ExcL23	repression
Plk5	ExcL23	repression
Timp3	ExcL23	repression
Limk2	ExcL23	repression
Chd3	ExcL23	repression
Adcy1	ExcL23	repression
Nsg2	ExcL23	repression
Col23a1	ExcL23	repression
Slc16a11	ExcL23	repression
Sez6	ExcL23	repression
Thra	ExcL23	repression
Eif1	ExcL23	repression
Mgat5b	ExcL23	repression
Tnrc6c	ExcL23	repression
Arhgef28	ExcL23	repression
Cpne6	ExcL23	repression
Elfn2	ExcL23	repression
Tuba1a	ExcL23	repression
Fam173a	ExcL23	repression
Slc6a7	ExcL23	repression
Tcf4	ExcL23	repression
Ptgds	ExcL23	repression
Scn3a	ExcL23	repression
Mpped2	ExcL23	repression
Rps21	ExcL23	repression
6430590A07Rik	ExcL23	repression
St6galnac5	ExcL23	repression
Ankrd6	ExcL23	repression
Nfib	ExcL23	repression
Crocc	ExcL23	repression
Raver2	ExcL23	repression
Epha5	ExcL23	repression
Grk3	ExcL23	repression
Tmem243	ExcL23	repression
Ablim2	ExcL23	repression
Uchl1	ExcL23	repression
Hrk	ExcL23	repression
Thsd7a	ExcL23	repression
Gsdme	ExcL23	repression
Srgap3	ExcL23	repression
Adcyap1r1	ExcL23	repression
Mcf2l	ExcL23	repression
D830024N08Rik	ExcL23	repression
Mt3	ExcL23	repression
Cpne7	ExcL23	repression
Icam5	ExcL23	repression
Fxyd6	ExcL23	repression
Dalrd3	ExcL23	repression
Tenm1	ExcL23	repression
AC149090.1	ExcL23	induction
Igfn1	ExcL23	induction
Atp1a2	ExcL23	induction
Ptgs2	ExcL23	induction
Eprs	ExcL23	induction
Trhde	ExcL23	induction
Rpl41	ExcL23	induction
Dot1l	ExcL23	induction
Chd3	ExcL23	induction
Col23a1	ExcL23	induction
Camkk1	ExcL23	induction
Thra	ExcL23	induction
Eif1	ExcL23	induction
Baz1a	ExcL23	induction
Tmem179	ExcL23	induction
Inf2	ExcL23	induction
Gm32036	ExcL23	induction
Adamts16	ExcL23	induction
Nr2f1	ExcL23	induction
A430090L17Rik	ExcL23	induction
Inhba	ExcL23	induction
Ly6h	ExcL23	induction
Nptxr	ExcL23	induction
Tuba1a	ExcL23	induction
Pou6f1	ExcL23	induction
Ccn3	ExcL23	induction
Arhgap31	ExcL23	induction
Pcp4	ExcL23	induction
Mas1	ExcL23	induction
Dact2	ExcL23	induction
Pim1	ExcL23	induction
Gm26917	ExcL23	induction
Celf4	ExcL23	induction
Nrep	ExcL23	induction
Slc6a7	ExcL23	induction
Csf1r	ExcL23	induction
Malat1	ExcL23	induction
Sptbn2	ExcL23	induction
Fth1	ExcL23	induction
Scd2	ExcL23	induction
C1ql3	ExcL23	induction
Ptgds	ExcL23	induction
1110008P14Rik	ExcL23	induction
Rnd3	ExcL23	induction
Commd3	ExcL23	induction
Dipk1b	ExcL23	induction
Dab2ip	ExcL23	induction
Mrps26	ExcL23	induction
Dlgap4	ExcL23	induction
Rps21	ExcL23	induction
Sertm1	ExcL23	induction
Adam15	ExcL23	induction
Npnt	ExcL23	induction
Gm37229	ExcL23	induction
Gm20089	ExcL23	induction
Penk	ExcL23	induction
Rps8	ExcL23	induction
Disp3	ExcL23	induction
Rnf20	ExcL23	induction
Hpcal4	ExcL23	induction
Epha10	ExcL23	induction
Wnt4	ExcL23	induction
Chd5	ExcL23	induction
Arap2	ExcL23	induction
Ociad2	ExcL23	induction
Prkg2	ExcL23	induction
Rph3a	ExcL23	induction
Taok3	ExcL23	induction
Nptx2	ExcL23	induction
Osbpl3	ExcL23	induction
Gm15594	ExcL23	induction
Peg3	ExcL23	induction
Cpt1c	ExcL23	induction
Shank1	ExcL23	induction
Gdpd5	ExcL23	induction
Ypel3	ExcL23	induction
Clec18a	ExcL23	induction
Maf	ExcL23	induction
D830024N08Rik	ExcL23	induction
Mt3	ExcL23	induction
Slc9a5	ExcL23	induction
Tsnax	ExcL23	induction
Gramd1b	ExcL23	induction
Igsf9b	ExcL23	induction
Gm15520	ExcL23	induction
Dalrd3	ExcL23	induction
Gm26652	ExcL23	induction
Tenm1	ExcL23	induction
Tuba4a	ExcL23	repression
Scg2	ExcL23	repression
Atp2b4	ExcL23	repression
Btg2	ExcL23	repression
Adora1	ExcL23	repression
Rgs2	ExcL23	repression
Rgs4	ExcL23	repression
Zdbf2	ExcL23	repression
Inpp5d	ExcL23	repression
Ptpn14	ExcL23	repression
Cbarp	ExcL23	repression
Slc25a3	ExcL23	repression
Nudt4	ExcL23	repression
P4ha1	ExcL23	repression
Spock2	ExcL23	repression
Egr2	ExcL23	repression
Arhgap45	ExcL23	repression
Plk5	ExcL23	repression
Gadd45b	ExcL23	repression
Kitl	ExcL23	repression
Nap1l1	ExcL23	repression
Gls2	ExcL23	repression
Hspa4	ExcL23	repression
Ndel1	ExcL23	repression
Kdm6b	ExcL23	repression
Eif4a1	ExcL23	repression
Dusp14	ExcL23	repression
Cltc	ExcL23	repression
Hlf	ExcL23	repression
Cwc25	ExcL23	repression
Stat3	ExcL23	repression
Usp36	ExcL23	repression
Cpeb4	ExcL23	repression
Ebf1	ExcL23	repression
Ppp2ca	ExcL23	repression
Per1	ExcL23	repression
A830036E02Rik	ExcL23	repression
Rundc1	ExcL23	repression
Arl4d	ExcL23	repression
Mgat5b	ExcL23	repression
Baiap2	ExcL23	repression
Ifrd1	ExcL23	repression
Fbxo33	ExcL23	repression
Hsp90aa1	ExcL23	repression
Ckb	ExcL23	repression
Fos	ExcL23	repression
Nrn1	ExcL23	repression
Hmgcr	ExcL23	repression
Arhgef28	ExcL23	repression
Fst	ExcL23	repression
BC005537	ExcL23	repression
Gadd45g	ExcL23	repression
Pcsk1	ExcL23	repression
Jph4	ExcL23	repression
Ptk2b	ExcL23	repression
Nefm	ExcL23	repression
Nefl	ExcL23	repression
Tpt1	ExcL23	repression
Ndfip2	ExcL23	repression
Elfn2	ExcL23	repression
Golph3	ExcL23	repression
Matn2	ExcL23	repression
Trib1	ExcL23	repression
Grasp	ExcL23	repression
Txndc11	ExcL23	repression
Plcxd2	ExcL23	repression
Nrip1	ExcL23	repression
Ephb3	ExcL23	repression
Tfrc	ExcL23	repression
Rhot2	ExcL23	repression
Sik1	ExcL23	repression
Cdc42ep3	ExcL23	repression
Zfp948	ExcL23	repression
Pkd1	ExcL23	repression
Osbpl1a	ExcL23	repression
Syt4	ExcL23	repression
Etf1	ExcL23	repression
Tcf4	ExcL23	repression
Npas4	ExcL23	repression
Rorb	ExcL23	repression
Cnnm1	ExcL23	repression
Ina	ExcL23	repression
Itga8	ExcL23	repression
Slc25a25	ExcL23	repression
Ctnnd1	ExcL23	repression
Cry2	ExcL23	repression
Rims4	ExcL23	repression
Adnp	ExcL23	repression
Bcas1	ExcL23	repression
Cbln4	ExcL23	repression
Pmepa1	ExcL23	repression
Arl5b	ExcL23	repression
Gm13629	ExcL23	repression
Bdnf	ExcL23	repression
Mertk	ExcL23	repression
Chgb	ExcL23	repression
Ttpal	ExcL23	repression
Ywhab	ExcL23	repression
Siah2	ExcL23	repression
Ciart	ExcL23	repression
Gnai3	ExcL23	repression
Ccn1	ExcL23	repression
Skil	ExcL23	repression
Hspa4l	ExcL23	repression
Tiparp	ExcL23	repression
Map9	ExcL23	repression
Mef2d	ExcL23	repression
Whrn	ExcL23	repression
Nfib	ExcL23	repression
Plk3	ExcL23	repression
Ptpru	ExcL23	repression
Maco1	ExcL23	repression
Crocc	ExcL23	repression
Efhd2	ExcL23	repression
Gem	ExcL23	repression
Nr4a3	ExcL23	repression
Tmem38b	ExcL23	repression
Nrd1	ExcL23	repression
Stk40	ExcL23	repression
Rcc2	ExcL23	repression
Rheb	ExcL23	repression
Uba6	ExcL23	repression
Grk3	ExcL23	repression
Cabp1	ExcL23	repression
Actb	ExcL23	repression
Hsph1	ExcL23	repression
Fosl2	ExcL23	repression
Ephx4	ExcL23	repression
Bmt2	ExcL23	repression
Kdm7a	ExcL23	repression
Tet3	ExcL23	repression
Clstn3	ExcL23	repression
Ccnd2	ExcL23	repression
Gpr19	ExcL23	repression
Mest	ExcL23	repression
Adcyap1r1	ExcL23	repression
Fosb	ExcL23	repression
Pvr	ExcL23	repression
Erf	ExcL23	repression
Chd2	ExcL23	repression
Iqgap1	ExcL23	repression
Nrip3	ExcL23	repression
Syt17	ExcL23	repression
Numbl	ExcL23	repression
Fbl	ExcL23	repression
Pak1	ExcL23	repression
Rab6a	ExcL23	repression
Irs2	ExcL23	repression
Lonrf1	ExcL23	repression
Ing2	ExcL23	repression
Smad1	ExcL23	repression
Smarca5	ExcL23	repression
Junb	ExcL23	repression
Dnajb1	ExcL23	repression
Gpt2	ExcL23	repression
Cx3cl1	ExcL23	repression
Cpne7	ExcL23	repression
Elovl4	ExcL23	repression
Hspa8	ExcL23	repression
Arpp19	ExcL23	repression
Gclc	ExcL23	repression
Elovl5	ExcL23	repression
Trak1	ExcL23	repression
Prkx	ExcL23	repression
Maged1	ExcL23	repression
Ddx3y	ExcL23	repression
AC149090.1	ExcL23	induction
Kdsr	ExcL23	induction
Atp2b4	ExcL23	induction
Atp1a2	ExcL23	induction
Inha	ExcL23	induction
Cntnap5a	ExcL23	induction
Ptpn14	ExcL23	induction
Spock2	ExcL23	induction
Adcy1	ExcL23	induction
Col23a1	ExcL23	induction
Slc16a11	ExcL23	induction
Mgat5b	ExcL23	induction
Clmn	ExcL23	induction
Inf2	ExcL23	induction
Arhgef28	ExcL23	induction
Cpne6	ExcL23	induction
Klf10	ExcL23	induction
Elfn2	ExcL23	induction
4930588J15Rik	ExcL23	induction
Rgs11	ExcL23	induction
Atp6v1g2	ExcL23	induction
Malat1	ExcL23	induction
Cox8a	ExcL23	induction
Rorb	ExcL23	induction
Ptgds	ExcL23	induction
Ano3	ExcL23	induction
Cst3	ExcL23	induction
Snhg11	ExcL23	induction
Trim2	ExcL23	induction
Ntng1	ExcL23	induction
Camk2d	ExcL23	induction
Nfib	ExcL23	induction
Clic4	ExcL23	induction
Crocc	ExcL23	induction
Uchl1	ExcL23	induction
Hrk	ExcL23	induction
Thsd7a	ExcL23	induction
Gsdme	ExcL23	induction
Adcyap1r1	ExcL23	induction
Junb	ExcL23	induction
D830024N08Rik	ExcL23	induction
Cpne7	ExcL23	induction
Car12	ExcL23	induction
Tenm1	ExcL23	induction
L1cam	ExcL23	induction
Tmsb4x	ExcL23	induction
Plp1	ExcL23	induction
Pgap1	ExcL23	repression
Ptprn	ExcL23	repression
Epha4	ExcL23	repression
Scg2	ExcL23	repression
Per2	ExcL23	repression
Btg2	ExcL23	repression
Nav1	ExcL23	repression
Rgs4	ExcL23	repression
Zdbf2	ExcL23	repression
R3hdm1	ExcL23	repression
Ptgs2	ExcL23	repression
Ivns1abp	ExcL23	repression
Eprs	ExcL23	repression
Rnf217	ExcL23	repression
Cep85l	ExcL23	repression
Cbarp	ExcL23	repression
Nudt4	ExcL23	repression
Ranbp2	ExcL23	repression
Zwint	ExcL23	repression
Midn	ExcL23	repression
Dot1l	ExcL23	repression
Gadd45b	ExcL23	repression
Nt5dc3	ExcL23	repression
Dusp6	ExcL23	repression
Kdm6b	ExcL23	repression
Abr	ExcL23	repression
Dusp14	ExcL23	repression
Xpo1	ExcL23	repression
Dlg4	ExcL23	repression
Baiap2	ExcL23	repression
Ifrd1	ExcL23	repression
Baz1a	ExcL23	repression
Eml5	ExcL23	repression
Rock2	ExcL23	repression
Coch	ExcL23	repression
Frmd6	ExcL23	repression
Zbtb1	ExcL23	repression
Fos	ExcL23	repression
Rapgef5	ExcL23	repression
Cdk13	ExcL23	repression
Gm32036	ExcL23	repression
Ube2ql1	ExcL23	repression
Hmgcr	ExcL23	repression
Map1b	ExcL23	repression
Pcsk1	ExcL23	repression
Fzd3	ExcL23	repression
Nefm	ExcL23	repression
Cdh6	ExcL23	repression
Azin1	ExcL23	repression
Ago2	ExcL23	repression
Myh9	ExcL23	repression
Nptxr	ExcL23	repression
Scube1	ExcL23	repression
A730060N03Rik	ExcL23	repression
Ccdc134	ExcL23	repression
Lrrk2	ExcL23	repression
Grasp	ExcL23	repression
2510009E07Rik	ExcL23	repression
Etv5	ExcL23	repression
Arhgap31	ExcL23	repression
Plcxd2	ExcL23	repression
Ephb3	ExcL23	repression
Qk	ExcL23	repression
Mas1	ExcL23	repression
Slc8a1	ExcL23	repression
Pim1	ExcL23	repression
Nrep	ExcL23	repression
Jcad	ExcL23	repression
Csnk1a1	ExcL23	repression
D730045A05Rik	ExcL23	repression
Cbln2	ExcL23	repression
Tm9sf3	ExcL23	repression
Sptbn2	ExcL23	repression
Hectd2	ExcL23	repression
1110008P14Rik	ExcL23	repression
Rnd3	ExcL23	repression
Dgkz	ExcL23	repression
Mir670hg	ExcL23	repression
Rasgrp1	ExcL23	repression
Zmynd8	ExcL23	repression
Cbln4	ExcL23	repression
Pmepa1	ExcL23	repression
Col5a1	ExcL23	repression
Dab2ip	ExcL23	repression
Tnfaip6	ExcL23	repression
Slc1a2	ExcL23	repression
Bdnf	ExcL23	repression
Spred1	ExcL23	repression
Pak6	ExcL23	repression
Mertk	ExcL23	repression
Fkbp1a	ExcL23	repression
Epb41l1	ExcL23	repression
Dlgap4	ExcL23	repression
Ppp1r16b	ExcL23	repression
Sertm1	ExcL23	repression
Atp1a1	ExcL23	repression
Npnt	ExcL23	repression
Skil	ExcL23	repression
Tiparp	ExcL23	repression
Gm3764	ExcL23	repression
Tpm3	ExcL23	repression
Igsf3	ExcL23	repression
Tnc	ExcL23	repression
Map7d1	ExcL23	repression
Efhd2	ExcL23	repression
Disp3	ExcL23	repression
Tgfbr1	ExcL23	repression
Nr4a3	ExcL23	repression
Nrd1	ExcL23	repression
Rims3	ExcL23	repression
Hpcal4	ExcL23	repression
Epha10	ExcL23	repression
Stk40	ExcL23	repression
Plekhg5	ExcL23	repression
Dvl1	ExcL23	repression
Rheb	ExcL23	repression
Wfs1	ExcL23	repression
Arap2	ExcL23	repression
Prkg2	ExcL23	repression
Sgsm1	ExcL23	repression
Cabp1	ExcL23	repression
Rph3a	ExcL23	repression
Pitpnm2	ExcL23	repression
Ncor2	ExcL23	repression
Pdgfa	ExcL23	repression
Prkar1b	ExcL23	repression
Fosl2	ExcL23	repression
Por	ExcL23	repression
Nptx2	ExcL23	repression
Dlx6os1	ExcL23	repression
Kdm7a	ExcL23	repression
Osbpl3	ExcL23	repression
Tet3	ExcL23	repression
Clstn3	ExcL23	repression
Dennd5b	ExcL23	repression
Gm3294	ExcL23	repression
Il17ra	ExcL23	repression
Mlf2	ExcL23	repression
Fosb	ExcL23	repression
Erf	ExcL23	repression
Ppme1	ExcL23	repression
Stx1b	ExcL23	repression
Shank1	ExcL23	repression
Acan	ExcL23	repression
Mir9-3hg	ExcL23	repression
Pak1	ExcL23	repression
Gdpd5	ExcL23	repression
Rab6a	ExcL23	repression
Sbk1	ExcL23	repression
Tacc1	ExcL23	repression
Maf	ExcL23	repression
Arhgef7	ExcL23	repression
Gm45345	ExcL23	repression
Naf1	ExcL23	repression
Slc9a5	ExcL23	repression
6430548M08Rik	ExcL23	repression
Tsnax	ExcL23	repression
Kmt2a	ExcL23	repression
Lingo1	ExcL23	repression
Scg3	ExcL23	repression
Igsf9b	ExcL23	repression
Rab6b	ExcL23	repression
Prkar2a	ExcL23	repression
Trak1	ExcL23	repression
Bcor	ExcL23	repression
AC149090.1	ExcL4	induction
Ogfrl1	ExcL4	induction
Ptprn	ExcL4	induction
Scg2	ExcL4	induction
Per2	ExcL4	induction
Lypd1	ExcL4	induction
Btg2	ExcL4	induction
Adora1	ExcL4	induction
Rgs4	ExcL4	induction
Atp1a2	ExcL4	induction
Coq10b	ExcL4	induction
Zdbf2	ExcL4	induction
Slc4a3	ExcL4	induction
Cntnap5a	ExcL4	induction
Ivns1abp	ExcL4	induction
Eprs	ExcL4	induction
Ddx50	ExcL4	induction
Cbarp	ExcL4	induction
Nfic	ExcL4	induction
Slc25a3	ExcL4	induction
Nudt4	ExcL4	induction
P4ha1	ExcL4	induction
Midn	ExcL4	induction
Dusp6	ExcL4	induction
Ube2b	ExcL4	induction
Hspa4	ExcL4	induction
Kdm6b	ExcL4	induction
Dusp14	ExcL4	induction
Cwc25	ExcL4	induction
Hdac5	ExcL4	induction
Ubtf	ExcL4	induction
BC006965	ExcL4	induction
Adcy1	ExcL4	induction
Ppp2ca	ExcL4	induction
Per1	ExcL4	induction
Camkk1	ExcL4	induction
Baiap2	ExcL4	induction
Eif5	ExcL4	induction
Inf2	ExcL4	induction
Pfkp	ExcL4	induction
Nrn1	ExcL4	induction
Ube2ql1	ExcL4	induction
Nr2f1	ExcL4	induction
Hmgcr	ExcL4	induction
BC005537	ExcL4	induction
Rreb1	ExcL4	induction
Brd9	ExcL4	induction
Pcsk1	ExcL4	induction
Hmgcs1	ExcL4	induction
Fzd3	ExcL4	induction
Tpt1	ExcL4	induction
Ndfip2	ExcL4	induction
Dnajc21	ExcL4	induction
Basp1	ExcL4	induction
Nptxr	ExcL4	induction
Pou6f1	ExcL4	induction
Csdc2	ExcL4	induction
Ccdc134	ExcL4	induction
Grasp	ExcL4	induction
Nr4a1	ExcL4	induction
Plcxd2	ExcL4	induction
Aifm3	ExcL4	induction
Gm15638	ExcL4	induction
Zbtb11	ExcL4	induction
Syngr3	ExcL4	induction
Rhot2	ExcL4	induction
Sik1	ExcL4	induction
Cdc42ep3	ExcL4	induction
Zfp948	ExcL4	induction
Gabbr1	ExcL4	induction
Gm26917	ExcL4	induction
Slc6a7	ExcL4	induction
Matr3	ExcL4	induction
Npas4	ExcL4	induction
Sptbn2	ExcL4	induction
Syt7	ExcL4	induction
Klf9	ExcL4	induction
Ina	ExcL4	induction
Slc25a25	ExcL4	induction
Scn7a	ExcL4	induction
Ctnnd1	ExcL4	induction
Cry2	ExcL4	induction
Adam33	ExcL4	induction
Bcas1	ExcL4	induction
Pmepa1	ExcL4	induction
Arl5b	ExcL4	induction
Kcnt1	ExcL4	induction
Tnfaip6	ExcL4	induction
7-Mar	ExcL4	induction
Syt13	ExcL4	induction
Bdnf	ExcL4	induction
Slc20a1	ExcL4	induction
Chgb	ExcL4	induction
Dlgap4	ExcL4	induction
Snhg11	ExcL4	induction
Top1	ExcL4	induction
Ccnl1	ExcL4	induction
Rxfp1	ExcL4	induction
Lmna	ExcL4	induction
Pip5k1a	ExcL4	induction
Atp1a1	ExcL4	induction
Gnai3	ExcL4	induction
Ntng1	ExcL4	induction
Npnt	ExcL4	induction
Ccn1	ExcL4	induction
Skil	ExcL4	induction
Tiparp	ExcL4	induction
Map9	ExcL4	induction
Mef2d	ExcL4	induction
Tpm3	ExcL4	induction
Nfib	ExcL4	induction
Smap2	ExcL4	induction
Efhd2	ExcL4	induction
Agrn	ExcL4	induction
Cnr1	ExcL4	induction
Dnajb5	ExcL4	induction
Nr4a3	ExcL4	induction
Ak4	ExcL4	induction
Nrd1	ExcL4	induction
Rims3	ExcL4	induction
Epha10	ExcL4	induction
Stk40	ExcL4	induction
Rcc2	ExcL4	induction
Plekhg5	ExcL4	induction
Chd5	ExcL4	induction
Sparcl1	ExcL4	induction
Miat	ExcL4	induction
Cabp1	ExcL4	induction
Hsph1	ExcL4	induction
Fosl2	ExcL4	induction
Nptx2	ExcL4	induction
Dlx6os1	ExcL4	induction
Thsd7a	ExcL4	induction
Kdm7a	ExcL4	induction
Nap1l5	ExcL4	induction
Tet3	ExcL4	induction
Mest	ExcL4	induction
Peg3	ExcL4	induction
Fosb	ExcL4	induction
Erf	ExcL4	induction
Stx1b	ExcL4	induction
Prkcg	ExcL4	induction
Mir9-3hg	ExcL4	induction
Adgra1	ExcL4	induction
Irs2	ExcL4	induction
Tacc1	ExcL4	induction
Smarca5	ExcL4	induction
Junb	ExcL4	induction
Ccsap	ExcL4	induction
Gpt2	ExcL4	induction
Cx3cl1	ExcL4	induction
Cpne7	ExcL4	induction
Dpy19l1	ExcL4	induction
Robo3	ExcL4	induction
Nrgn	ExcL4	induction
Pde4a	ExcL4	induction
Igsf9b	ExcL4	induction
Hspa8	ExcL4	induction
Rab6b	ExcL4	induction
Tenm1	ExcL4	induction
Gria3	ExcL4	induction
Cd34	ExcL4	repression
Alcam	ExcL4	repression
Dcbld2	ExcL4	repression
Gria2	ExcL4	repression
Pcdh10	ExcL4	repression
Ddit4l	ExcL4	repression
Calb1	ExcL4	repression
Slc4a4	ExcL4	repression
AC149090.1	ExcL4	induction
Ptprn	ExcL4	induction
Ptgs2	ExcL4	induction
Dot1l	ExcL4	induction
Gadd45b	ExcL4	induction
Dusp6	ExcL4	induction
Kdm6b	ExcL4	induction
Camkk1	ExcL4	induction
Rock2	ExcL4	induction
Map1b	ExcL4	induction
Homer1	ExcL4	induction
Dgkh	ExcL4	induction
Cacng2	ExcL4	induction
Pdgfb	ExcL4	induction
Arhgap31	ExcL4	induction
Gm26917	ExcL4	induction
Slc6a7	ExcL4	induction
Csnk1a1	ExcL4	induction
Cbln2	ExcL4	induction
Npas4	ExcL4	induction
Bdnf	ExcL4	induction
Spred1	ExcL4	induction
Npnt	ExcL4	induction
Ptprf	ExcL4	induction
Raver2	ExcL4	induction
Rims3	ExcL4	induction
Hpcal4	ExcL4	induction
Sgsm1	ExcL4	induction
Fosl2	ExcL4	induction
Dlx6os1	ExcL4	induction
Thsd7a	ExcL4	induction
Cped1	ExcL4	induction
Peg3	ExcL4	induction
Fosb	ExcL4	induction
Prkcg	ExcL4	induction
Shank1	ExcL4	induction
Gdpd5	ExcL4	induction
Ptpre	ExcL4	induction
Adgra1	ExcL4	induction
Cpne7	ExcL4	induction
Robo3	ExcL4	induction
Gramd1b	ExcL4	induction
Pde4a	ExcL4	induction
Igsf9b	ExcL4	induction
Gria3	ExcL4	induction
Scg2	ExcL4	repression
Btg2	ExcL4	repression
Rgs4	ExcL4	repression
Atp1a2	ExcL4	repression
Cntnap5a	ExcL4	repression
Tmem199	ExcL4	repression
Eif1	ExcL4	repression
Etv1	ExcL4	repression
Fos	ExcL4	repression
Alcam	ExcL4	repression
Malat1	ExcL4	repression
Cox8a	ExcL4	repression
Fth1	ExcL4	repression
Ptgds	ExcL4	repression
Adam33	ExcL4	repression
Cst3	ExcL4	repression
Gad2	ExcL4	repression
Rps21	ExcL4	repression
Ntng1	ExcL4	repression
Ccn1	ExcL4	repression
Calb1	ExcL4	repression
Hpgds	ExcL4	repression
Mrpl53	ExcL4	repression
Junb	ExcL4	repression
Nrgn	ExcL4	repression
AI593442	ExcL4	repression
Hspa8	ExcL4	repression
Camkv	ExcL4	repression
Plp1	ExcL4	repression
AC149090.1	ExcL4	induction
Scg2	ExcL4	induction
Atp1a2	ExcL4	induction
Cntnap5a	ExcL4	induction
Ptgs2	ExcL4	induction
H3f3b	ExcL4	induction
Eif1	ExcL4	induction
Sox9	ExcL4	induction
Snhg20	ExcL4	induction
Inf2	ExcL4	induction
Nr2f1	ExcL4	induction
Dgkh	ExcL4	induction
Lrtm1	ExcL4	induction
Pabpn1	ExcL4	induction
Tuba1a	ExcL4	induction
Alcam	ExcL4	induction
Htr1f	ExcL4	induction
Dact2	ExcL4	induction
Gm26917	ExcL4	induction
Malat1	ExcL4	induction
Cox8a	ExcL4	induction
B3gat3	ExcL4	induction
Fth1	ExcL4	induction
Syt7	ExcL4	induction
C1ql3	ExcL4	induction
Adam33	ExcL4	induction
Cst3	ExcL4	induction
Dlgap4	ExcL4	induction
Rps21	ExcL4	induction
Ntng1	ExcL4	induction
Npnt	ExcL4	induction
Ddit4l	ExcL4	induction
Frrs1l	ExcL4	induction
Ptprf	ExcL4	induction
Plekhg5	ExcL4	induction
Ociad2	ExcL4	induction
Prkg2	ExcL4	induction
Nptx2	ExcL4	induction
Dlx6os1	ExcL4	induction
Ndufa4	ExcL4	induction
C1galt1	ExcL4	induction
Gm15594	ExcL4	induction
Hras	ExcL4	induction
Prkcg	ExcL4	induction
Gdpd5	ExcL4	induction
Slc25a4	ExcL4	induction
Junb	ExcL4	induction
Cpne7	ExcL4	induction
Nrgn	ExcL4	induction
AI593442	ExcL4	induction
Slc6a20a	ExcL4	induction
Igsf9b	ExcL4	induction
Gm15520	ExcL4	induction
Plp1	ExcL4	induction
Btg2	ExcL4	repression
Adora1	ExcL4	repression
Rgs4	ExcL4	repression
Mia3	ExcL4	repression
Coq10b	ExcL4	repression
Zdbf2	ExcL4	repression
Ivns1abp	ExcL4	repression
Cbarp	ExcL4	repression
Slc25a3	ExcL4	repression
Nudt4	ExcL4	repression
Arhgap45	ExcL4	repression
Pip5k1c	ExcL4	repression
Ube2b	ExcL4	repression
Kdm6b	ExcL4	repression
Dusp14	ExcL4	repression
Srcin1	ExcL4	repression
Hdac5	ExcL4	repression
BC006965	ExcL4	repression
Ube2o	ExcL4	repression
Cpeb4	ExcL4	repression
Ppp2ca	ExcL4	repression
Dlg4	ExcL4	repression
Baiap2	ExcL4	repression
Clmn	ExcL4	repression
Ckb	ExcL4	repression
Fos	ExcL4	repression
Pfkp	ExcL4	repression
Ube2ql1	ExcL4	repression
Pcsk1	ExcL4	repression
Nr1d2	ExcL4	repression
Jph4	ExcL4	repression
Fzd3	ExcL4	repression
Nefl	ExcL4	repression
Pou6f1	ExcL4	repression
Plcxd2	ExcL4	repression
Gm15638	ExcL4	repression
Cdc42ep3	ExcL4	repression
Syt4	ExcL4	repression
Slc6a7	ExcL4	repression
Csnk1a1	ExcL4	repression
Npas4	ExcL4	repression
Sptbn2	ExcL4	repression
Klf9	ExcL4	repression
Slc25a25	ExcL4	repression
Scn7a	ExcL4	repression
Ctnnd1	ExcL4	repression
Cry2	ExcL4	repression
Cbln4	ExcL4	repression
Pmepa1	ExcL4	repression
Arl5b	ExcL4	repression
Tnfaip6	ExcL4	repression
Syt13	ExcL4	repression
Bdnf	ExcL4	repression
Mertk	ExcL4	repression
Atp1a1	ExcL4	repression
Ccn1	ExcL4	repression
Skil	ExcL4	repression
Tiparp	ExcL4	repression
Mef2d	ExcL4	repression
Kcnn3	ExcL4	repression
Tpm3	ExcL4	repression
Nfib	ExcL4	repression
Nr4a3	ExcL4	repression
Ak4	ExcL4	repression
Nrd1	ExcL4	repression
Stk40	ExcL4	repression
Rcc2	ExcL4	repression
Cabp1	ExcL4	repression
Slc7a1	ExcL4	repression
Fosl2	ExcL4	repression
Thsd7a	ExcL4	repression
Kdm7a	ExcL4	repression
Tet3	ExcL4	repression
Mbd4	ExcL4	repression
Ybx3	ExcL4	repression
Peg3	ExcL4	repression
Fosb	ExcL4	repression
Pak1	ExcL4	repression
Tacc1	ExcL4	repression
Adgrl1	ExcL4	repression
Gpt2	ExcL4	repression
Robo3	ExcL4	repression
Plcd1	ExcL4	repression
Tenm1	ExcL4	repression
Gria3	ExcL4	repression
Ddx3y	ExcL4	repression
AC149090.1	ExcL4	induction
Btg2	ExcL4	induction
Rgs4	ExcL4	induction
Atp1a2	ExcL4	induction
Cntnap5a	ExcL4	induction
Cd34	ExcL4	induction
Ebf1	ExcL4	induction
Etv1	ExcL4	induction
Klf10	ExcL4	induction
Alcam	ExcL4	induction
Malat1	ExcL4	induction
Cox8a	ExcL4	induction
Rorb	ExcL4	induction
Fth1	ExcL4	induction
C1ql3	ExcL4	induction
Ptgds	ExcL4	induction
Ano3	ExcL4	induction
Adam33	ExcL4	induction
Gad1	ExcL4	induction
Mrps26	ExcL4	induction
Snhg11	ExcL4	induction
Ntng1	ExcL4	induction
Nfib	ExcL4	induction
Calb1	ExcL4	induction
Thsd7a	ExcL4	induction
Ptpre	ExcL4	induction
Junb	ExcL4	induction
Camkv	ExcL4	induction
Cspg5	ExcL4	induction
Plp1	ExcL4	induction
Ptprn	ExcL4	repression
Per2	ExcL4	repression
Adora1	ExcL4	repression
Midn	ExcL4	repression
Dot1l	ExcL4	repression
Pip5k1c	ExcL4	repression
Gm16105	ExcL4	repression
Nap1l1	ExcL4	repression
R3hdm2	ExcL4	repression
Kdm6b	ExcL4	repression
Pitpnm3	ExcL4	repression
Neurod2	ExcL4	repression
Camkk1	ExcL4	repression
Baz1a	ExcL4	repression
Actn1	ExcL4	repression
Eml5	ExcL4	repression
Rock2	ExcL4	repression
Frmd6	ExcL4	repression
Zbtb1	ExcL4	repression
Fos	ExcL4	repression
Inf2	ExcL4	repression
Gm32036	ExcL4	repression
Map1b	ExcL4	repression
Pcsk1	ExcL4	repression
Enc1	ExcL4	repression
Fzd3	ExcL4	repression
Dgkh	ExcL4	repression
Zmiz1	ExcL4	repression
Pdgfb	ExcL4	repression
A730060N03Rik	ExcL4	repression
Arhgap31	ExcL4	repression
Qk	ExcL4	repression
Slc6a7	ExcL4	repression
Rnf165	ExcL4	repression
Csnk1a1	ExcL4	repression
Npas4	ExcL4	repression
Tmem132a	ExcL4	repression
Sptbn2	ExcL4	repression
Hectd2	ExcL4	repression
Rnd3	ExcL4	repression
Mir670hg	ExcL4	repression
Bcas1	ExcL4	repression
Gad2	ExcL4	repression
Col5a1	ExcL4	repression
Syt13	ExcL4	repression
Slc1a2	ExcL4	repression
Bdnf	ExcL4	repression
Spred1	ExcL4	repression
Pak6	ExcL4	repression
Dlgap4	ExcL4	repression
Rxfp1	ExcL4	repression
Npnt	ExcL4	repression
Tiparp	ExcL4	repression
Igsf3	ExcL4	repression
Efhd2	ExcL4	repression
Disp3	ExcL4	repression
Dnajb5	ExcL4	repression
Tgfbr1	ExcL4	repression
Nr4a3	ExcL4	repression
Raver2	ExcL4	repression
Nrd1	ExcL4	repression
Rims3	ExcL4	repression
Hpcal4	ExcL4	repression
Epha10	ExcL4	repression
Adgrb2	ExcL4	repression
Plekhg5	ExcL4	repression
Prkg2	ExcL4	repression
Sgsm1	ExcL4	repression
Pitpnm2	ExcL4	repression
Ncor2	ExcL4	repression
Fosl2	ExcL4	repression
Galnt9	ExcL4	repression
Nptx2	ExcL4	repression
Tet3	ExcL4	repression
Iqsec3	ExcL4	repression
Clstn3	ExcL4	repression
Peg3	ExcL4	repression
Ppp1r37	ExcL4	repression
Prkcg	ExcL4	repression
Shank1	ExcL4	repression
Akap13	ExcL4	repression
Mir9-3hg	ExcL4	repression
Gdpd5	ExcL4	repression
Adgra1	ExcL4	repression
Galnt7	ExcL4	repression
Cers4	ExcL4	repression
Slc9a5	ExcL4	repression
Cpne7	ExcL4	repression
Nrp1	ExcL4	repression
Robo3	ExcL4	repression
Gramd1b	ExcL4	repression
Kmt2a	ExcL4	repression
Lingo1	ExcL4	repression
Igsf9b	ExcL4	repression
Nectin1	ExcL4	repression
Vipr1	ExcL4	repression
Gria3	ExcL4	repression
