## Supplemental Table 4 for "A single-cell transcriptomic atlas of sensory-dependent gene expression in developing mouse visual cortex"

Table 4. Signaling modules identified by CellChat.
Ligand-receptor pairs
WNT5B_FZD3
TGFA_EGFR
NRG1_ERBB4
NRG2_ERBB4
NRG3_ERBB4
FGF1_FGFR1
FGF1_FGFR2
FGF1_FGFR3
FGF9_FGFR1
FGF9_FGFR2
FGF9_FGFR3
PDGFC_PDGFRA
IGF1_IGF1R
CX3CL1_CX3CR1
IL34_CSF1R
PTN_PTPRZ1
PTN_SDC2
PTN_NCL
PTN_ALK
CCK_CCKBR
VIP_VIPR1
KITL_KIT
BDNF_NTRK2
SEMA3A_NRP1_PLXNA2
SEMA3A_NRP1_PLXNA4
SEMA3C_NRP1_PLXNA2
SEMA3C_NRP1_PLXNA4
SEMA3D_NRP1_PLXNA2
SEMA3D_NRP1_PLXNA4
SEMA3C_NRP2_PLXNA2
SEMA3C_NRP2_PLXNA4
SEMA3D_NRP2_PLXNA2
SEMA3D_NRP2_PLXNA4
GAS6_MERTK
GAS6_TYRO3
PROS1_TYRO3
PSAP_GPR37L1
PTPRS_NTRK3
SLITRK1_PTPRD
SLITRK1_PTPRS
SLITRK5_PTPRS
BDNF_SORT1
SLIT1_ROBO1
SLIT2_ROBO1
SLIT2_ROBO2
TUB_MERTK
PROS1_MERTK
TNR_ITGA8_ITGB1
TNR_ITGA9_ITGB1
COL4A1_ITGA9_ITGB1
COL4A2_ITGA9_ITGB1
COL6A1_ITGA9_ITGB1
LAMA2_ITGA9_ITGB1
LAMA3_ITGA9_ITGB1
LAMA4_ITGA9_ITGB1
LAMC1_ITGA9_ITGB1
LAMA2_SV2A
LAMA3_SV2A
LAMA4_SV2A
LAMC1_SV2A
LAMA2_SV2B
LAMA3_SV2B
LAMA4_SV2B
LAMC1_SV2B
LAMA2_SV2C
LAMA3_SV2C
LAMA4_SV2C
LAMC1_SV2C
AGRN_DAG1
LAMA2_DAG1
LAMA3_DAG1
LAMA4_DAG1
LAMC1_DAG1
RELN_LRP8
RELN_VLDLR
GABA-A-GAD1_SLC6A1_GABR_A1B3G2
GABA-A-GAD1_SLC6A1_GABR_A1B2G2
GABA-A-GAD1_SLC6A1_GABR_A1B2
GABA-A-GAD1_SLC6A1_GABR_A1B3
GABA-A-GAD1_SLC6A1_GABR_A1B2D
GABA-A-GAD1_SLC6A1_GABR_A2B3G2
GABA-A-GAD1_SLC6A1_GABR_A3B3G2
GABA-A-GAD1_SLC6A1_GABR_A4B3G2
GABA-A-GAD1_SLC6A1_GABR_A4B3D
GABA-A-GAD1_SLC6A1_GABR_A4B2D
GABA-A-GAD1_SLC6A1_GABR_A5B3G2
GABA-A-GAD1_SLC6A6_GABR_A1B3G2
GABA-A-GAD1_SLC6A6_GABR_A1B2G2
GABA-A-GAD1_SLC6A6_GABR_A1B2
GABA-A-GAD1_SLC6A6_GABR_A1B3
GABA-A-GAD1_SLC6A6_GABR_A1B2D
GABA-A-GAD1_SLC6A6_GABR_A2B3G2
GABA-A-GAD1_SLC6A6_GABR_A3B3G2
GABA-A-GAD1_SLC6A6_GABR_A4B3G2
GABA-A-GAD1_SLC6A6_GABR_A4B3D
GABA-A-GAD1_SLC6A6_GABR_A4B2D
GABA-A-GAD1_SLC6A6_GABR_A5B3G2
GABA-A-GAD2_SLC6A1_GABR_A1B3G2
GABA-A-GAD2_SLC6A1_GABR_A1B2G2
GABA-A-GAD2_SLC6A1_GABR_A1B2
GABA-A-GAD2_SLC6A1_GABR_A1B3
GABA-A-GAD2_SLC6A1_GABR_A1B2D
GABA-A-GAD2_SLC6A1_GABR_A2B3G2
GABA-A-GAD2_SLC6A1_GABR_A3B3G2
GABA-A-GAD2_SLC6A1_GABR_A4B3G2
GABA-A-GAD2_SLC6A1_GABR_A4B3D
GABA-A-GAD2_SLC6A1_GABR_A4B2D
GABA-A-GAD2_SLC6A1_GABR_A5B3G2
GABA-A-GAD2_SLC6A6_GABR_A1B3G2
GABA-A-GAD2_SLC6A6_GABR_A1B2G2
GABA-A-GAD2_SLC6A6_GABR_A1B2
GABA-A-GAD2_SLC6A6_GABR_A1B3
GABA-A-GAD2_SLC6A6_GABR_A1B2D
GABA-A-GAD2_SLC6A6_GABR_A2B3G2
GABA-A-GAD2_SLC6A6_GABR_A3B3G2
GABA-A-GAD2_SLC6A6_GABR_A4B3G2
GABA-A-GAD2_SLC6A6_GABR_A4B3D
GABA-A-GAD2_SLC6A6_GABR_A4B2D
GABA-A-GAD2_SLC6A6_GABR_A5B3G2
GABA-B-GAD1_SLC6A1_GABBR1
GABA-B-GAD1_SLC6A6_GABBR1
GABA-B-GAD2_SLC6A1_GABBR1
GABA-B-GAD2_SLC6A6_GABBR1
GABA-B-GAD1_SLC6A1_GABBR2
GABA-B-GAD1_SLC6A6_GABBR2
GABA-B-GAD2_SLC6A1_GABBR2
GABA-B-GAD2_SLC6A6_GABBR2
Glutamate-Glu-SLC17A7_GLS_GRIA1
Glutamate-Glu-SLC17A8_GLS_GRIA1
Glutamate-Glu-SLC1A1_GLS_GRIA1
Glutamate-Glu-SLC1A2_GLS_GRIA1
Glutamate-Glu-SLC1A3_GLS_GRIA1
Glutamate-Glu-SLC17A7_GLS2_GRIA1
Glutamate-Glu-SLC1A1_GLS2_GRIA1
Glutamate-Glu-SLC1A2_GLS2_GRIA1
Glutamate-Glu-SLC17A7_GLS_GRIA2
Glutamate-Glu-SLC17A8_GLS_GRIA2
Glutamate-Glu-SLC1A1_GLS_GRIA2
Glutamate-Glu-SLC1A2_GLS_GRIA2
Glutamate-Glu-SLC1A3_GLS_GRIA2
Glutamate-Glu-SLC17A7_GLS2_GRIA2
Glutamate-Glu-SLC1A1_GLS2_GRIA2
Glutamate-Glu-SLC1A2_GLS2_GRIA2
Glutamate-Glu-SLC17A7_GLS_GRIA3
Glutamate-Glu-SLC17A8_GLS_GRIA3
Glutamate-Glu-SLC1A1_GLS_GRIA3
Glutamate-Glu-SLC1A2_GLS_GRIA3
Glutamate-Glu-SLC1A3_GLS_GRIA3
Glutamate-Glu-SLC17A7_GLS2_GRIA3
Glutamate-Glu-SLC1A1_GLS2_GRIA3
Glutamate-Glu-SLC1A2_GLS2_GRIA3
Glutamate-Glu-SLC17A7_GLS_GRIA4
Glutamate-Glu-SLC17A8_GLS_GRIA4
Glutamate-Glu-SLC1A1_GLS_GRIA4
Glutamate-Glu-SLC1A2_GLS_GRIA4
Glutamate-Glu-SLC1A3_GLS_GRIA4
Glutamate-Glu-SLC17A7_GLS2_GRIA4
Glutamate-Glu-SLC1A1_GLS2_GRIA4
Glutamate-Glu-SLC1A2_GLS2_GRIA4
Glutamate-Glu-SLC17A7_GLS_GRIK1
Glutamate-Glu-SLC17A8_GLS_GRIK1
Glutamate-Glu-SLC1A1_GLS_GRIK1
Glutamate-Glu-SLC1A2_GLS_GRIK1
Glutamate-Glu-SLC1A3_GLS_GRIK1
Glutamate-Glu-SLC17A7_GLS2_GRIK1
Glutamate-Glu-SLC1A1_GLS2_GRIK1
Glutamate-Glu-SLC1A2_GLS2_GRIK1
Glutamate-Glu-SLC17A7_GLS_GRIK2
Glutamate-Glu-SLC17A8_GLS_GRIK2
Glutamate-Glu-SLC1A1_GLS_GRIK2
Glutamate-Glu-SLC1A2_GLS_GRIK2
Glutamate-Glu-SLC1A3_GLS_GRIK2
Glutamate-Glu-SLC17A7_GLS2_GRIK2
Glutamate-Glu-SLC1A1_GLS2_GRIK2
Glutamate-Glu-SLC1A2_GLS2_GRIK2
Glutamate-Glu-SLC17A7_GLS_GRIK3
Glutamate-Glu-SLC17A8_GLS_GRIK3
Glutamate-Glu-SLC1A1_GLS_GRIK3
Glutamate-Glu-SLC1A2_GLS_GRIK3
Glutamate-Glu-SLC1A3_GLS_GRIK3
Glutamate-Glu-SLC17A7_GLS2_GRIK3
Glutamate-Glu-SLC1A1_GLS2_GRIK3
Glutamate-Glu-SLC1A2_GLS2_GRIK3
Glutamate-Glu-SLC17A7_GLS_GRM1
Glutamate-Glu-SLC17A8_GLS_GRM1
Glutamate-Glu-SLC1A1_GLS_GRM1
Glutamate-Glu-SLC1A2_GLS_GRM1
Glutamate-Glu-SLC1A3_GLS_GRM1
Glutamate-Glu-SLC17A7_GLS2_GRM1
Glutamate-Glu-SLC1A1_GLS2_GRM1
Glutamate-Glu-SLC1A2_GLS2_GRM1
Glutamate-Glu-SLC17A7_GLS_GRM3
Glutamate-Glu-SLC17A8_GLS_GRM3
Glutamate-Glu-SLC1A1_GLS_GRM3
Glutamate-Glu-SLC1A2_GLS_GRM3
Glutamate-Glu-SLC1A3_GLS_GRM3
Glutamate-Glu-SLC17A7_GLS2_GRM3
Glutamate-Glu-SLC1A1_GLS2_GRM3
Glutamate-Glu-SLC1A2_GLS2_GRM3
Glutamate-Glu-SLC17A7_GLS_GRM5
Glutamate-Glu-SLC17A8_GLS_GRM5
Glutamate-Glu-SLC1A1_GLS_GRM5
Glutamate-Glu-SLC1A2_GLS_GRM5
Glutamate-Glu-SLC1A3_GLS_GRM5
Glutamate-Glu-SLC17A7_GLS2_GRM5
Glutamate-Glu-SLC1A1_GLS2_GRM5
Glutamate-Glu-SLC1A2_GLS2_GRM5
Glutamate-Glu-SLC17A7_GLS_GRM7
Glutamate-Glu-SLC17A8_GLS_GRM7
Glutamate-Glu-SLC1A1_GLS_GRM7
Glutamate-Glu-SLC1A2_GLS_GRM7
Glutamate-Glu-SLC1A3_GLS_GRM7
Glutamate-Glu-SLC17A7_GLS2_GRM7
Glutamate-Glu-SLC1A1_GLS2_GRM7
Glutamate-Glu-SLC1A2_GLS2_GRM7
Glutamate-Glu-SLC17A7_GLS_GRM8
Glutamate-Glu-SLC17A8_GLS_GRM8
Glutamate-Glu-SLC1A1_GLS_GRM8
Glutamate-Glu-SLC1A2_GLS_GRM8
Glutamate-Glu-SLC1A3_GLS_GRM8
Glutamate-Glu-SLC17A7_GLS2_GRM8
Glutamate-Glu-SLC1A1_GLS2_GRM8
Glutamate-Glu-SLC1A2_GLS2_GRM8
Glutamate-Glu-SLC17A7_GLS_GRIK1_GRIK4
Glutamate-Glu-SLC17A7_GLS_GRIK2_GRIK4
Glutamate-Glu-SLC17A7_GLS_GRIK3_GRIK4
Glutamate-Glu-SLC17A7_GLS_GRIK1_GRIK5
Glutamate-Glu-SLC17A7_GLS_GRIK2_GRIK5
Glutamate-Glu-SLC17A7_GLS_GRIK3_GRIK5
Glutamate-Glu-SLC17A7_GLS_GRIN1_GRIN2A
Glutamate-Glu-SLC17A7_GLS_GRIN1_GRIN2B
Glutamate-Glu-SLC17A7_GLS_GRIN1_GRIN2D
Glutamate-Glu-SLC17A8_GLS_GRIK1_GRIK4
Glutamate-Glu-SLC17A8_GLS_GRIK2_GRIK4
Glutamate-Glu-SLC17A8_GLS_GRIK3_GRIK4
Glutamate-Glu-SLC17A8_GLS_GRIK1_GRIK5
Glutamate-Glu-SLC17A8_GLS_GRIK2_GRIK5
Glutamate-Glu-SLC17A8_GLS_GRIK3_GRIK5
Glutamate-Glu-SLC17A8_GLS_GRIN1_GRIN2A
Glutamate-Glu-SLC17A8_GLS_GRIN1_GRIN2B
Glutamate-Glu-SLC17A8_GLS_GRIN1_GRIN2D
Glutamate-Glu-SLC1A1_GLS_GRIK1_GRIK4
Glutamate-Glu-SLC1A1_GLS_GRIK2_GRIK4
Glutamate-Glu-SLC1A1_GLS_GRIK3_GRIK4
Glutamate-Glu-SLC1A1_GLS_GRIK1_GRIK5
Glutamate-Glu-SLC1A1_GLS_GRIK2_GRIK5
Glutamate-Glu-SLC1A1_GLS_GRIK3_GRIK5
Glutamate-Glu-SLC1A1_GLS_GRIN1_GRIN2A
Glutamate-Glu-SLC1A1_GLS_GRIN1_GRIN2B
Glutamate-Glu-SLC1A1_GLS_GRIN1_GRIN2D
Glutamate-Glu-SLC1A2_GLS_GRIK1_GRIK4
Glutamate-Glu-SLC1A2_GLS_GRIK2_GRIK4
Glutamate-Glu-SLC1A2_GLS_GRIK3_GRIK4
Glutamate-Glu-SLC1A2_GLS_GRIK1_GRIK5
Glutamate-Glu-SLC1A2_GLS_GRIK2_GRIK5
Glutamate-Glu-SLC1A2_GLS_GRIK3_GRIK5
Glutamate-Glu-SLC1A2_GLS_GRIN1_GRIN2A
Glutamate-Glu-SLC1A2_GLS_GRIN1_GRIN2B
Glutamate-Glu-SLC1A2_GLS_GRIN1_GRIN2D
Glutamate-Glu-SLC1A3_GLS_GRIK1_GRIK4
Glutamate-Glu-SLC1A3_GLS_GRIK2_GRIK4
Glutamate-Glu-SLC1A3_GLS_GRIK3_GRIK4
Glutamate-Glu-SLC1A3_GLS_GRIK1_GRIK5
Glutamate-Glu-SLC1A3_GLS_GRIK2_GRIK5
Glutamate-Glu-SLC1A3_GLS_GRIK3_GRIK5
Glutamate-Glu-SLC1A3_GLS_GRIN1_GRIN2A
Glutamate-Glu-SLC1A3_GLS_GRIN1_GRIN2B
Glutamate-Glu-SLC1A3_GLS_GRIN1_GRIN2D
Glutamate-Glu-SLC17A7_GLS2_GRIK1_GRIK4
Glutamate-Glu-SLC17A7_GLS2_GRIK2_GRIK4
Glutamate-Glu-SLC17A7_GLS2_GRIK3_GRIK4
Glutamate-Glu-SLC17A7_GLS2_GRIK1_GRIK5
Glutamate-Glu-SLC17A7_GLS2_GRIK2_GRIK5
Glutamate-Glu-SLC17A7_GLS2_GRIK3_GRIK5
Glutamate-Glu-SLC17A7_GLS2_GRIN1_GRIN2A
Glutamate-Glu-SLC17A7_GLS2_GRIN1_GRIN2B
Glutamate-Glu-SLC17A7_GLS2_GRIN1_GRIN2D
Glutamate-Glu-SLC1A1_GLS2_GRIK1_GRIK4
Glutamate-Glu-SLC1A1_GLS2_GRIK2_GRIK4
Glutamate-Glu-SLC1A1_GLS2_GRIK3_GRIK4
Glutamate-Glu-SLC1A1_GLS2_GRIK1_GRIK5
Glutamate-Glu-SLC1A1_GLS2_GRIK2_GRIK5
Glutamate-Glu-SLC1A1_GLS2_GRIK3_GRIK5
Glutamate-Glu-SLC1A1_GLS2_GRIN1_GRIN2A
Glutamate-Glu-SLC1A1_GLS2_GRIN1_GRIN2B
Glutamate-Glu-SLC1A1_GLS2_GRIN1_GRIN2D
Glutamate-Glu-SLC1A2_GLS2_GRIK1_GRIK4
Glutamate-Glu-SLC1A2_GLS2_GRIK2_GRIK4
Glutamate-Glu-SLC1A2_GLS2_GRIK3_GRIK4
Glutamate-Glu-SLC1A2_GLS2_GRIK1_GRIK5
Glutamate-Glu-SLC1A2_GLS2_GRIK2_GRIK5
Glutamate-Glu-SLC1A2_GLS2_GRIK3_GRIK5
Glutamate-Glu-SLC1A2_GLS2_GRIN1_GRIN2A
Glutamate-Glu-SLC1A2_GLS2_GRIN1_GRIN2B
Glutamate-Glu-SLC1A2_GLS2_GRIN1_GRIN2D
2arachidonoylglycerol-2AG-DAGLA_CNR1
2arachidonoylglycerol-2AG-DAGLB_CNR1
Testosterone-Testosterone-HSD17B12_AR
CADM1_CADM1
CADM3_CADM3
ENTPD1_ADORA1
CDH4_CDH4
CDH2_CDH2
CLDN11_CLDN11
NFASC_CNTN1_CNTNAP1
CNTN2_CNTN2_CNTNAP2
CNTN2_CNTN2
CNTN1_NRCAM
EFNA5_EPHA3
EFNA5_EPHA4
EFNA5_EPHA5
EFNA5_EPHA7
EFNA5_EPHB2
EFNB2_EPHA4
EFNB2_EPHB1
EFNB2_EPHB2
EFNB3_EPHA4
EFNB3_EPHB1
EFNB3_EPHB2
EFNB3_EPHB6
JAM2_ITGAV_ITGB1
JAM2_JAM3
F11R_F11R
JAM2_F11R
JAM2_JAM2
JAM3_F11R
JAM3_JAM3
MAG_MAG
MPZL1_MPZL1
NCAM1_FGFR1
NCAM1_NCAM1
NCAM1_NCAM2
NEGR1_NEGR1
LRRC4C_NTNG1
LRRC4_NTNG2
LRRC4B_PTPRF
NRXN1_NLGN1
NRXN1_NLGN2
NRXN1_NLGN3
NRXN2_NLGN1
NRXN2_NLGN2
NRXN2_NLGN3
NRXN3_NLGN1
NRXN3_NLGN2
NRXN3_NLGN3
PTPRM_PTPRM
SEMA4D_PLXNB1
SEMA4D_PLXNB3
SEMA5A_PLXNB3
SEMA6A_PLXNA2
SEMA6A_PLXNA4
VSIR_IGSF11
GJA1_GJA1
RTN4R_ADGRB1
ITGAV_ITGB5_ADGRB1
C1QL1_ADGRB3
C1QL3_ADGRB3
COL4A1_ADGRG6
COL4A2_ADGRG6
LAMA2_ADGRG6
PRNP_ADGRG6
FLRT1_ADGRL1
FLRT2_ADGRL1
FLRT3_ADGRL1
NRXN1_ADGRL1
NRXN2_ADGRL1
NRXN3_ADGRL1
TENM1_ADGRL1
TENM2_ADGRL1
TENM3_ADGRL1
TENM4_ADGRL1
TENM2_FLRT1_ADGRL1
TENM2_FLRT3_ADGRL1
TENM4_FLRT1_ADGRL1
TENM4_FLRT3_ADGRL1
FLRT1_ADGRL2
FLRT2_ADGRL2
FLRT3_ADGRL2
TENM1_ADGRL2
TENM2_ADGRL2
TENM3_ADGRL2
TENM4_ADGRL2
TENM2_FLRT3_ADGRL2
FLRT1_ADGRL3
FLRT2_ADGRL3
FLRT3_ADGRL3
TENM1_ADGRL3
TENM2_ADGRL3
TENM3_ADGRL3
TENM4_ADGRL3
UNC5A_ADGRL3
TENM3_FLRT1_ADGRL3
TENM3_FLRT3_ADGRL3
FLRT1_FLRT1
FLRT2_FLRT2
FLRT3_FLRT3
FLRT1_UNC5A
FLRT2_UNC5A
FLRT3_UNC5A
FLRT1_UNC5C
FLRT2_UNC5C
FLRT3_UNC5C
FLRT1_UNC5D
FLRT2_UNC5D
FLRT3_UNC5D
NRXN1_CLSTN1
NRXN2_CLSTN1
NRXN1_CLSTN2
NRXN2_CLSTN2
NRXN1_CLSTN3
NRXN2_CLSTN3
NRXN1_DAG1
NRXN2_DAG1
LRFN5_PTPRD
LRFN5_PTPRF
LRFN5_PTPRS
LRRC4B_PTPRD
LRRC4B_PTPRS
LRRC4C_PTPRF
NRXN1_LRRTM1
NRXN2_LRRTM1
NRXN3_LRRTM1
NRXN1_LRRTM3
NRXN2_LRRTM3
NRXN3_LRRTM3
NRXN1_LRRTM4
NRXN2_LRRTM4
NRXN3_LRRTM4
LRRTM4_PTPRS
APP_SORL1
APP_TNFRSF21
CADM1_NECTIN3
CADM3_CADM1
CADM3_CADM4
CADM3_EPB41L1
CADM3_NECTIN3
NTN1_DCC
NTN1_DSCAM
NTN1_UNC5A
NTN1_UNC5C
NTN4_NTRK2
NTN4_UNC5D
